# Programming human cell type-specific gene expression via an atlas of AI-designed enhancers

**DOI:** 10.1101/2025.09.30.679565

**Authors:** Sebastian M. Castillo-Hair, Christopher H. Yin, Leah VandenBosch, Timothy J. Cherry, Wouter Meuleman, Georg Seelig

## Abstract

Differentially active enhancers are key drivers of cell type specific gene expression. Active enhancers are found in open chromatin, which can be mapped at genome scale across tissue and cell types. Though incompletely understood, the relationship between chromatin accessibility and enhancer activity has been exploited to identify, model, and even design functional enhancers for selected cell types, but to what extent this design strategy can generalize across human cell and tissue types remains unclear. Here, we trained deep neural networks on a large corpus of chromatin accessibility data from hundreds of human biosamples. We used these models to generate an atlas of tens of thousands of synthetic enhancers, targeting hundreds of cell lines, tissues, and differentiation states, aiming to maximize accessibility in target samples and minimize it in all off-target ones. Experimental testing of thousands of designs in a representative subset of ten human cell types and in mouse retina demonstrated their function as specific enhancers, not only in the case of one-versus-all objectives but also when targeting two or three cell types. An explainable AI analysis, enabled by our large-scale enhancer measurements, allowed us to identify similarities and differences between the sequence grammar underlying accessibility and enhancer activity. Our results show that model-guided design of enhancers can help us decipher the cis-regulatory code governing cell type specificity and generate novel tools for selective targeting of human cell states.
