## Supplementary Table 1 for "Programming human cell type-specific gene expression via an atlas of AI-designed enhancers"

### Sheet: Sheet1
Altius Biosample ID	Biosample name	Max. component	DCC Experiment ID	DCC Library ID	DCC Biosample ID	DCC File ID	System	Subsystem	Organ	Biosample type	Biological state	Germ layer	Description	Growth stage	Age	Sex	Reads used	DCC SPOT score	DHSs in Index
DS11752	HGF	Stromal A	ENCSR000ENS	ENCLB487ZZZ	ENCBS310AAA	ENCFF163DTU	Connective		Gum	Primary	Primary	Mesoderm	Gingival Fibroblasts	Adult	45Y	M	351870884	0.4918	200524
DS14426	HSMM	Stromal A	ENCSR000EOO	ENCLB529ZZZ	ENCBS328AAA	ENCFF628RBU	Musculoskeletal		Muscle	Lines	Immortalized	Mesoderm	Human Skeletal Muscle Myoblasts	Adult	26Y	M	368115059	0.6704	207845
DS15115	HFF	Stromal A	ENCSR000ENQ	ENCLB482ZZZ	ENCBS309AAA	ENCFF743EEY	Connective		Skin	Lines	Immortalized	Mesoderm	Human Foreskin Fibroblasts	Neonatal		M	209535022	0.618	206736
DS24235A	SJSA1	Stromal A	ENCSR620WAR	ENCLB385KTR	ENCBS489PLT	ENCFF840NLM	Musculoskeletal		Bone	Cancer	Cancer	Mesoderm	Osteosarcoma, multipotential sarcoma	Adult	19Y	M	264291644	0.4459	144047
DS11909	hESCT0	Primitive / embryonic	ENCSR000EMZ	ENCLB449ZZZ	ENCBS293AAA	ENCFF149WHX	Embryonic		Germ	Lines	ESC	Primitive	H7 embryonic stem	Embryonic		F	240791918	0.6453	314868
DS55945A	H9_hESC	Primitive / embryonic	ENCSR275ICP	ENCLB079RKK	ENCBS113LZP	ENCFF323YYD	Embryonic		Germ	Lines	ESC	Primitive	H9 embryonic stem cells	Embryonic	53Y	M	265349141	0.4838	154794
DS14575	NT2_D1	Primitive / embryonic	ENCSR000EPS	ENCLB572ZZZ	ENCBS631LTU	ENCFF721OSU	Embryonic		Germ	Cancer	Cancer	Primitive	Human testicular embryonal carcinome cell line	Adult	22Y	M	33186554	0.3695	71390
DS23373	ELF_1	Primitive / embryonic	ENCSR678ILN	ENCLB083SLH	ENCBS467EKW	ENCFF126MPR	Embryonic		Germ	Lines	ESC	Primitive	h.ESC ELF-1	Embryonic			262127187	0.6103	193826
DS26113A	PGP1_fibroblast	Stromal B	ENCSR217TAW	ENCLB544CVI	ENCBS367AAA	ENCFF885GKY	Connective		Skin	Primary	Primary	Mesoderm	PGP1_fibroblast	Neonatal			523060791	0.7672	323984
DS23559	EH	Stromal B	ENCSR548MMD	ENCLB721PER	ENCBS070WLP	ENCFF686SKC	Connective		Skin	Lines	Immortalized	Mesoderm	Adherent BJ-hTert cell line	Neonatal		M	563411204	0.7854	294312
DS13219	IMR90	Stromal B	ENCSR477RTP	ENCLB252NYQ	ENCBS048TNH	ENCFF847WCQ	Connective		Lung	Lines	Immortalized	Mesoderm	Fibroblasts	Fetal	16W	F	226020565	0.5125	223858
DS13368	HMF	Stromal B	ENCSR000ENW	ENCLB495ZZZ	ENCBS399FWJ	ENCFF751BDN	Connective		Mammary	Primary	Primary	Mesoderm	Mammary Fibroblasts	Adult	20Y	F	266528558	0.7262	271624
DS17203	CD8	Lymphoid	ENCSR020LUD	ENCLB798GQN	ENCBS312SQY	ENCFF522KLO	Hematopoietic	T-cell	Blood	Primary	Primary	Mesoderm	CD8+ T cells	Adult	21Y	M	556834775	0.7326	138520
DS17189	CD56	Lymphoid	ENCSR704HNG	ENCLB968GLJ	ENCBS439LTB	ENCFF405EJP	Hematopoietic	Lymphoid	Blood	Primary	Primary	Mesoderm	CD56+ cells	Adult	21Y	M	575432695	0.5958	128464
DS17198	CD3	Lymphoid	ENCSR628IRM	ENCLB855KQP	ENCBS980PVB	ENCFF332DXC	Hematopoietic	T-cell	Blood	Primary	Primary	Mesoderm	CD3+ T cells	Adult	21Y	M	259882096	0.6205	106550
DS12436	GM12865	Lymphoid	ENCSR000EMS	ENCLB438ZZZ	ENCBS209AAA	ENCFF620NKS	Hematopoietic	Lymphoid	Blood	Lines	Immortalized	Mesoderm	Lymphoblastoid	Adult	U	F	260976809	0.6275	161079
DS17881	CD4	Lymphoid	ENCSR167JFX	ENCLB175IVE	ENCBS473JVM	ENCFF129AGS	Hematopoietic	T-cell	Blood	Primary	Primary	Mesoderm	CD4	Adult	37Y	M	579433524	0.6346	135634
DS9432	GM12878	Lymphoid	ENCSR000EMT	ENCLB441ZZZ	ENCBS857VGC	ENCFF161BIS	Hematopoietic	Lymphoid	Blood	Lines	Immortalized	Mesoderm	Lymphoblastoid	Adult	U		29049982	0.5464	30327
DS26693A	renal_cell_carcinoma	Renal / cancer	ENCSR337IRF	ENCLB993FHL	ENCBS967MVM	ENCFF132EPS	Renal		Kidney	Cancer	Cancer	Mesoderm	renal_cell_carcinoma, primary culture	Adult	81Y	F	394620796	0.6081	261532
DS37199	786_O	Renal / cancer	ENCSR037PGI	ENCLB620NUI	ENCBS807WMR	ENCFF993MWP	Renal		Kidney	Cancer	Cancer	Mesoderm	Renal cell adenocarcinoma	Adult	58Y	M	366404463	0.3924	125448
DS10641	HRE	Renal / cancer	ENCSR000EOL	ENCLB524ZZZ	ENCBS056ENC	ENCFF136ZDO	Renal		Kidney	Primary	Primary	Mesoderm	renal epithelial (normal)	Adult		U	22691625	0.5403	71478
DS10666	HRCE	Renal / cancer	ENCSR000EOK	ENCLB522ZZZ	ENCBS394ENC	ENCFF543ETS	Renal		Kidney	Primary	Primary	Mesoderm	renal cortical epithelial (normal)	Child	12Y	M	215412388	0.6042	249550
DS20493	M059J	Renal / cancer	ENCSR000EPG	ENCLB547ZZZ	ENCBS235AAA	ENCFF901QFG	Nervous		Brain	Cancer	Cancer	Ectoderm	malignant glioblastoma; glioma	Adult	33Y	M	362602979	0.6903	289016
DS24744A	A172	Renal / cancer	ENCSR932KWJ	ENCLB693NHX	ENCBS874LTK	ENCFF976FML	Nervous		Brain	Cancer	Cancer	Ectoderm	human adherent Glioblastoma	Adult	53Y	M	312453140	0.4459	171554
DS31397A	Trophoblast	Placental / trophoblast	ENCSR593LTJ	ENCLB171WJX	ENCBS994UWD	ENCFF257AIT	Fetal Life Support		Placenta	Primary	Primary	Endoderm	Trophoblast	Fetal	17.1W		493300113	0.5416	309192
DS20346	fPlacenta	Placental / trophoblast	ENCSR035QHH	ENCLB392DHN	ENCBS122HFH	ENCFF509BWQ	Fetal Life Support		Placenta	Primary	Primary	Endoderm	Placenta	Fetal	113D	F	536365327	0.4832	259105
DS24872A	fBrain	Neural	ENCSR475VQD	ENCLB188MGU	ENCBS489VFT	ENCFF018HMY	Nervous		Brain	Primary	Primary	Ectoderm	Brain	Fetal	72D	M	346930446	0.5721	245324
DS24833A	fSpinal_cord	Neural	ENCSR910OQF	ENCLB216GJK	ENCBS665NIQ	ENCFF836HZX	Nervous		Spinal Cord	Primary	Primary	Ectoderm	Spinal Cord	Fetal	59D	F	654629469	0.4399	297421
DS24728A	fEye	Neural	ENCSR782XFY	ENCLB855SXK	ENCBS129DWJ	ENCFF752YQK	Nervous		Eye	Primary	Primary	Ectoderm	Eye	Fetal	76D	M	371885372	0.5114	232320
DS21387	SKNDZ	Neural	ENCSR946MVP	ENCLB799DVF	ENCBS439FDS	ENCFF686QZS	Nervous		Brain	Cancer	Cancer	Ectoderm	Human Neuroblastoma from Bone Marrow	Child	2Y	F	284019938	0.335	127534
DS8482	SKNSH	Neural	ENCSR000EPZ	ENCLB586ZZZ	ENCBS404ENC	ENCFF375IGE	Nervous		Brain	Cancer	Cancer	Ectoderm	Neuroblastoma _Treated with retinoic acid (RA)	Child	4Y	F	155458024	0.6813	115476
DS13681	WERI_Rb1	Neural	ENCSR000EQL	ENCLB605ZZZ	ENCBS270AAA	ENCFF750MGN	Nervous		Eye	Cancer	Cancer	Ectoderm	Retinoblastoma	Child	1Y	F	32871270	0.552	91584
DS37473A	fHeart	Cardiac	ENCSR749BWV	ENCLB491BID	ENCBS320XNN	ENCFF981VXY	Cardiovascular	Cardiac	Heart	Primary	Primary	Mesoderm	Heart	Fetal	116D	F	218768197	0.43	141121
DS37455A	fRightVentricle	Cardiac	ENCSR746RDJ	ENCLB608VQR	ENCBS694BHU	ENCFF671RCF	Cardiovascular	Cardiac	Heart	Primary	Primary	Mesoderm	Right Ventricle	Fetal	101D	U	241963493	0.3688	133646
DS44708A	fLeftVentricle	Cardiac	ENCSR946DXB	ENCLB231DPY	ENCBS743EKM	ENCFF743DVR	Cardiovascular	Cardiac	Heart	Primary	Primary	Mesoderm	Heart Left Ventricle	Fetal	103D	F	191669306	0.3734	129365
DS32566A	RuES2_cms	Cardiac	ENCSR842KCP	ENCLB738EDT	ENCBS445SNK	ENCFF122QQV	Cardiovascular	Cardiac Muscle	Heart	Lines	ESC	Mesoderm	RUES2 differentiated to cardiomyocytes	Embryonic			218981792	0.504	136974
DS24709A	fKidney	Organ devel. / renal	ENCSR097BWW	ENCLB896SWH	ENCBS191BKL	ENCFF391NDI	Renal		Kidney	Primary	Primary	Mesoderm	Kidney	Fetal	59D	F	480655419	0.5335	277682
DS16805	fKidney_L	Organ devel. / renal	ENCSR543YPH	ENCLB423VBH	ENCBS069DAA	ENCFF683OCG	Renal		Kidney	Primary	Primary	Mesoderm	Kidney	Fetal	115D	M	104350237	0.659	142695
DS24820A	fUmbilical_cord	Organ devel. / renal	ENCSR512CWR	ENCLB771UER	ENCBS518LEK	ENCFF267RUD	Fetal Life Support		Umbilical Cord	Primary	Primary	Endoderm	Umbilical_cord	Fetal	59D	U	195057523	0.5652	112469
DS14724	fLung	Pulmonary devel.	ENCSR141VGA	ENCLB552RTF	ENCBS191SRJ	ENCFF147IHH	Respiratory		Lung	Primary	Primary	Endoderm	Lung	Fetal	85D	F	266350973	0.6688	278366
DS23983C	fLung	Pulmonary devel.	ENCSR582IPV	ENCLB099YIO	ENCBS964WZC	ENCFF021CWQ	Respiratory		Lung	Primary	Primary	Endoderm	fLung	Fetal	80D	F	231714382	0.6792	233495
DS24726A	fLung	Pulmonary devel.	ENCSR582IPV	ENCLB437CCS	ENCBS511SOC	ENCFF544HTC	Respiratory		Lung	Primary	Primary	Endoderm	Lung	Fetal	76D	M	354722245	0.5561	217366
DS20239	fMuscle_leg	Musculoskeletal	ENCSR272RQX	ENCLB190ERN	ENCBS697VMI	ENCFF365YVU	Musculoskeletal	Skeletal Muscle	Muscle	Primary	Primary	Mesoderm	Muscle_leg	Fetal	113D	F	367468404	0.614	295314
DS17767	fMuscle_back	Musculoskeletal	ENCSR317SIH	ENCLB752ROB	ENCBS384LIR	ENCFF395JPZ	Musculoskeletal	Skeletal Muscle	Muscle	Primary	Primary	Mesoderm	Muscle_back	Fetal	91D	M	348976677	0.5563	225627
DS24888A	fTongue	Musculoskeletal	ENCSR559WMK	ENCLB329UJC	ENCBS377XXD	ENCFF188NLP	Digestive		Tongue	Primary	Primary	Mesoderm	Tongue	Fetal	72D	M	359729577	0.4597	227286
DS23123A	SJCRH30	Musculoskeletal	ENCSR000FFJ	ENCLB336ZYZ	ENCBS517AAA	ENCFF379OXP	Musculoskeletal		Muscle	Cancer	Cancer	Mesoderm	Human muscle rhabdomyosarcoma	Child	17Y	M	393546633	0.498	211449
DS17313	fIntestine_Lg	Digestive	ENCSR857AEB	ENCLB419AXU	ENCBS547DHM	ENCFF941JGP	Digestive		Large Intestine	Primary	Primary	Endoderm	Intestine_Lg	Fetal	108D	M	387804730	0.4907	197480
DS20770	Small_Intestine_Mucosa	Digestive	ENCSR931UQB	ENCLB776CXK	ENCBS853LFM	ENCFF421CDT	Digestive		Small Intestine	Primary	Primary	Endoderm	Small bowel mucosa	Adult	30Y	M	261183925	0.4702	187198
DS25119A	HT29	Digestive	ENCSR814KRX	ENCLB387UAW	ENCBS914HXH	ENCFF057FKC	Digestive		Colon	Cancer	Cancer	Endoderm	colorectal adenocarcinoma	Adult	44Y	F	290583326	0.6304	204305
DS24838A	HepG2	Digestive	ENCSR149XIL	ENCLB029COU	ENCBS800QIW	ENCFF978TLN	Hepatic		Liver	Cancer	Cancer	Endoderm	hepatocellular carcinoma	Child	15Y	M	443969599	0.4044	173064
DS13337	HMVEC_dBlAd	Vascular / endothelial	ENCSR000ENY	ENCLB499ZZZ	ENCBS313AAA	ENCFF910LCD	Cardiovascular	Vascular	Skin	Primary	Primary	Mesoderm	Dermal Blood Microvascular Endothelial	Adult	38Y	F	219140353	0.6993	200959
DS13150	HMVEC_dLyNeo	Vascular / endothelial	ENCSR000EOB	ENCLB505ZZZ	ENCBS316AAA	ENCFF305WLT	Cardiovascular	Vascular	Skin	Primary	Primary	Mesoderm	Dermal Lymphatic Microvascular Endothelial	Neonatal	neonatal	M	247949401	0.5835	185280
DS13242	HMVEC_dBlNeo	Vascular / endothelial	ENCSR000ENZ	ENCLB501ZZZ	ENCBS314AAA	ENCFF703DXO	Cardiovascular	Vascular	Skin	Primary	Primary	Mesoderm	Dermal Blood Microvascular Endothelial	Neonatal	neonatal	M	263588525	0.5929	197570
DS10060	HUVEC	Vascular / endothelial	ENCSR000EOQ	ENCLB533ZZZ	ENCBS112ENC	ENCFF011FHJ	Cardiovascular	Vascular	Umbilical	Primary	Primary	Mesoderm	umbilical vein endothelial	Neonatal		M	383483914	0.4182	174822
DS12734	CD34	Myeloid / erythroid	ENCSR468ZXN	ENCLB860SDJ	ENCBS121LTF	ENCFF593WNV	Hematopoietic	Progenitor	Blood	Primary	Primary	Mesoderm	CD 34+ Hematopoietic progenitor cells	Adult	33Y	F	352144704	0.7518	233250
DS23530	KBM7	Myeloid / erythroid	ENCSR426IEA	ENCLB182IDD	ENCBS815EDC	ENCFF459VXT	Hematopoietic	Myeloid	Blood	Cancer	Cancer	Mesoderm	Clone P00174E07 (Haplogen)	Adult	40Y	M	201604281	0.5612	148738
DS12543	NB4	Myeloid / erythroid	ENCSR000EPL	ENCLB558ZZZ	ENCBS390ENC	ENCFF073ISQ	Hematopoietic	Myeloid	Blood	Cancer	Cancer	Mesoderm	Acute Promyelocytic Leukemia cell line	Adult	23Y	F	292684299	0.6075	181121
DS16924	K562	Myeloid / erythroid	ENCSR000EOT	ENCLB843GMH	ENCBS545WKJ	ENCFF201KEN	Hematopoietic	Erythroid	Blood	Cancer	Cancer	Mesoderm		Adult	53Y	F	241485881	0.5933	172233
DS22980	MCF10a_ER_SRC_6h_Tam/Washout 18 h	Cancer / epithelial	ENCSR385SZQ	ENCLB662JJO	ENCBS317EPD	ENCFF831FZB	Epithelial		Mammary	Cancer	Cancer	Ectoderm	Mammary epithelial cells	Adult	36Y	F	228823814	0.5809	236742
DS18406	vHMEC	Cancer / epithelial	ENCSR228VNQ	ENCLB160GNU	ENCBS090LBL	ENCFF577ZQB	Epithelial		Mammary	Primary	Primary	Ectoderm	vHMEC	Adult			272623585	0.5219	217243
DS18021	MCF7	Cancer / epithelial	ENCSR000EPH	ENCLB549ZZZ	ENCBS267CRP	ENCFF065CBM	Integumentary		Mammary	Cancer	Cancer	Ectoderm	Mammary gland adenocarcinoma	Adult	69Y	F	77273673	0.5545	155238
DS24790A	HeLaS3	Cancer / epithelial	ENCSR959ZXU	ENCLB257LLW	ENCBS229UDI	ENCFF898KEE	Genitourinary		Uterus	Cancer	Cancer	Ectoderm	adherent human cervical adenocarcinoma	Adult	31Y	F	291032378	0.6077	213416
DS25027C	PC3	Cancer / epithelial	ENCSR052AWE	ENCLB670JIB	ENCBS420VDY	ENCFF625QKW	Genitourinary		Prostate	Cancer	Cancer	Endoderm	Human prostate adenocarcinoma (grade 4)	Adult	62Y	M	553691059	0.5731	257049
DS14289	A549	Cancer / epithelial	ENCSR000ELW	ENCLB401ZZZ	ENCBS163AAA	ENCFF563MTM	Respiratory		Lung	Cancer	Cancer	Endoderm	Human lung carcinoma derived epithelial cell line	Adult	58Y	M	220202403	0.592	147594
