## Supplementary Table 2 for "Programming human cell type-specific gene expression via an atlas of AI-designed enhancers"

### Sheet: Sheet2
Chromosome	Data split 0	Data split 1	Data split 3	DHSs available for DHS64	DHSs available for DHS733	Total in DHS Index
chr1	test	train	train	180442	311270	311270
chr2	validation	test	train	178866	308233	308233
chr3	train	validation	train	143110	243392	243392
chr4	train	train	train	121549	201460	201460
chr5	train	train	test	125983	213935	213935
chr6	train	train	validation	125718	211629	211629
chr7	train	train	train	111196	193805	193805
chr8	train	train	train	102709	175278	175278
chr9	train	train	train	86788	148463	148463
chr10	train	train	train	102397	176249	176249
chr11	train	train	train	100058	175850	175850
chr12	train	train	train	100400	172681	172681
chr13	train	train	train	65642	110751	110751
chr14	train	train	train	65025	111934	111934
chr15	train	train	validation	63721	109027	109027
chr16	train	train	test	60421	107006	107006
chr17	train	train	train	71995	127588	127588
chr18	train	train	train	52692	90295	90295
chr19	train	train	train	44452	81524	81524
chr20	train	validation	train	51786	91125	91125
chr21	test	train	train	25307	44244	44244
chr22	validation	test	train	31685	59288	59288
DHSs in train set for DHS64	1595642	1606495	1636099
DHSs in validation set for DHS64	210551	194896	189439
DHSs in test set for DHS64	205749	210551	186404
Total # DHSs for DHS64	2011942	2011942	2011942
Total DHSs in train set for DHS733	2741992	2762989	2823430
Total DHSs in validation set for DHS733	367521	334517	320656
Total DHSs in test set for DHS733	355514	367521	320941
Total # DHSs for DHS733	3465027	3465027	3465027
Total DHSs in train set	2741992	2762989	2823430
Total DHSs in validation set	367521	334517	320656
Total DHSs in test set	355514	367521	320941
Total # DHSs	3465027	3465027	3465027
