## Supplementary Table 3 for "Programming human cell type-specific gene expression via an atlas of AI-designed enhancers"

### Sheet: Sheet1
	Split 0		Split 1		Split 3
	Pearson R	AUPRC	Pearson R	AUPRC	Pearson R	AUPRC
HGF	0.519833	0.516642	0.527452	0.490847	0.510355	0.480771
HSMM	0.5409	0.554449	0.539106	0.54781	0.514439	0.532187
HFF	0.530286	0.386822	0.513377	0.361801	0.514704	0.362209
SJSA1	0.35104	0.260211	0.329915	0.250948	0.352775	0.329625
hESCT0	0.734605	0.726333	0.715959	0.693247	0.743333	0.727886
H9_hESC	0.809424	0.35491	0.813974	0.386234	0.816559	0.42774
NT2_D1	0.640115	0.52055	0.63132	0.538115	0.657091	0.49035
ELF_1	0.749358	0.535276	0.758667	0.544265	0.754694	0.578481
PGP1_fibroblast	0.530255	0.561525	0.513074	0.557747	0.502812	0.516804
EH	0.47624	0.520426	0.47607	0.514954	0.455397	0.471175
IMR90	0.510579	0.479922	0.491086	0.456204	0.470193	0.420337
HMF	0.560564	0.560046	0.543533	0.548701	0.536893	0.536683
CD8	0.589075	0.503002	0.586689	0.460723	0.58556	0.471959
CD56	0.556565	0.487758	0.560972	0.443538	0.564745	0.44684
CD3	0.53218	0.490682	0.532053	0.437941	0.526722	0.443574
GM12865	0.646184	0.591223	0.648591	0.588449	0.63707	0.61105
CD4	0.67441	0.384301	0.668803	0.360275	0.67204	0.355101
GM12878	0.493689	0.312792	0.503673	0.337542	0.486657	0.318444
renal_cell_carcinoma	0.506157	0.51164	0.522167	0.541049	0.503824	0.517661
786_O	0.454296	0.326246	0.469793	0.271681	0.417152	0.299065
HRE	0.46163	0.211692	0.488477	0.269958	0.463015	0.209149
HRCE	0.546521	0.52068	0.559009	0.532866	0.537717	0.535987
M059J	0.500772	0.482192	0.480062	0.431455	0.507383	0.487212
A172	0.388731	0.258638	0.388445	0.292626	0.440975	0.298103
Trophoblast_17.1w	0.599623	0.672312	0.598804	0.664522	0.586096	0.647924
fPlacenta_H24409	0.60217	0.599312	0.607712	0.586625	0.611231	0.589341
fBrain	0.677897	0.589611	0.699338	0.619682	0.690093	0.607884
fSpinal_cord	0.658415	0.577578	0.679395	0.624412	0.673959	0.596064
fEye	0.59126	0.465854	0.596553	0.468403	0.589599	0.469475
SKNDZ	0.585771	0.504732	0.569002	0.464767	0.604918	0.520663
SKNSH	0.575254	0.430118	0.565453	0.454051	0.58891	0.441969
WERI_Rb1	0.623334	0.674857	0.616072	0.667448	0.606162	0.630655
fHeart	0.557251	0.527018	0.541089	0.507567	0.540661	0.501156
fRightVentricle	0.526049	0.497764	0.518838	0.477335	0.512446	0.479911
fLeftVentricle	0.516792	0.503867	0.501144	0.483126	0.501137	0.456506
RuES2_cms	0.621891	0.450145	0.59548	0.43367	0.612967	0.46224
fKidney_H25566	0.631809	0.492008	0.636262	0.521728	0.638403	0.524565
fKidney_L	0.557374	0.328721	0.55785	0.337255	0.556166	0.348856
fUmbilical_cord	0.659643	0.21444	0.668528	0.196065	0.66215	0.203248
fLung_H23266	0.592061	0.551369	0.600387	0.547835	0.578094	0.537948
fLung_H25386	0.573614	0.485412	0.574788	0.49288	0.551957	0.470903
fLung_H25574	0.506731	0.476038	0.518669	0.46721	0.49989	0.470641
fMuscle_leg	0.632996	0.58506	0.660199	0.620449	0.628507	0.590804
fMuscle_back	0.570271	0.46751	0.594782	0.520239	0.56612	0.488081
fTongue	0.598586	0.484723	0.60891	0.514935	0.584785	0.468072
SJCRH30	0.563367	0.48824	0.534722	0.501725	0.508668	0.478314
fIntestine_Lg	0.594669	0.627319	0.608431	0.632101	0.619999	0.644694
Small_Intestine_Mucosa	0.607639	0.671778	0.614489	0.676584	0.619258	0.672443
HT29	0.533015	0.453728	0.503149	0.406414	0.516064	0.442043
HepG2	0.602217	0.559156	0.607766	0.585857	0.60532	0.576522
HMVEC_dBlAd	0.478721	0.501126	0.485957	0.491795	0.475269	0.518246
HMVEC_dLyNeo	0.509083	0.431617	0.526241	0.446462	0.510731	0.478398
HMVEC_dBlNeo	0.481514	0.436416	0.492098	0.443669	0.481754	0.469332
HUVEC	0.434702	0.4135	0.432385	0.402364	0.435798	0.405576
CD34	0.603923	0.659219	0.60352	0.663845	0.592068	0.642103
KBM7	0.549783	0.635131	0.541832	0.637852	0.532234	0.624265
NB4	0.656411	0.630776	0.647624	0.636501	0.654274	0.626871
K562	0.588599	0.520032	0.525185	0.487102	0.598308	0.491086
MCF10a	0.60124	0.651564	0.604782	0.61281	0.613684	0.647427
vHMEC	0.613427	0.684208	0.593478	0.677757	0.596887	0.653175
MCF7	0.560621	0.505496	0.590059	0.508735	0.595735	0.508377
HeLaS3	0.463435	0.427238	0.430154	0.385746	0.45942	0.427549
PC3	0.538418	0.592573	0.541383	0.591316	0.508687	0.549317
A549	0.445419	0.171615	0.421385	0.201219	0.479177	0.22729
