## Supplementary Table 4 for "Programming human cell type-specific gene expression via an atlas of AI-designed enhancers"

### Sheet: Sheet1
Biosample	Training parameters						Fitness loss		Entropy loss			Similarity loss
	learning_rate	batch_size	n_samples	n_epochs	steps_per_epoch	n_intermediate_sequences	fitness_target_weight	fitness_nontarget_weight	entropy_weight	entropy_bits	entropy_loss_mode	similarity_weight	similarity_margin
HGF	0.0001	32	1	70	500	128	0.3	0.3	1	1.8	margin	5	0.3
HSMM	0.0001	32	1	70	500	128	0.3	0.3	1	1.8	margin	5	0.3
HFF	0.0001	32	1	70	500	128	0.3	0.3	1	1.8	margin	5	0.3
SJSA1	0.0001	32	1	70	500	128	0.3	0.3	1	1.8	margin	5	0.3
hESCT0	0.0001	32	1	70	500	128	0.3	0.3	1	1.8	margin	5	0.3
H9_hESC	0.0001	32	1	70	500	128	0.3	0.3	1	1.8	margin	5	0.3
NT2_D1	0.0001	32	1	50	500	128	0.3	0.3	0.3	1.8	margin	5	0.3
ELF_1	0.0001	32	1	70	500	128	0.3	0.3	1	1.8	margin	5	0.3
PGP1_fibroblast	0.0001	32	1	70	500	128	0.3	0.3	1	1.8	margin	5	0.3
EH	0.0002	32	1	70	500	128	0.3	0.5	1	1.8	margin	5	0.3
IMR90	0.0002	32	1	70	500	128	0.3	0.3	1	1.8	margin	5	0.3
HMF	0.0001	32	1	70	500	128	0.3	0.3	1	1.8	margin	5	0.3
CD8	0.0001	32	1	70	500	128	0.3	0.3	1	1.8	margin	5	0.3
CD56	0.0002	32	1	70	500	128	0.3	0.3	1	1.8	margin	5	0.3
CD3	0.0002	32	1	70	500	128	0.3	0.3	1	1.8	margin	5	0.3
GM12865	0.0002	32	1	70	500	128	0.3	0.5	1	1.8	margin	5	0.3
CD4	0.0001	32	1	70	500	128	0.3	0.3	1	1.8	margin	5	0.3
GM12878	0.0001	32	1	100	500	128	0.3	0.3	1	1.8	margin	5	0.3
renal_cell_carcinoma	0.0001	32	1	70	500	128	0.3	0.3	1	1.8	margin	5	0.3
786_O	0.0001	32	1	50	500	128	0.3	0.3	0.3	1.8	margin	5	0.3
HRE	0.0002	32	1	70	500	128	0.3	0.3	1	1.8	margin	5	0.3
HRCE	0.0002	32	1	70	500	128	0.3	0.5	1	1.8	margin	5	0.3
M059J	0.0002	32	1	70	500	128	0.3	0.3	1	1.8	margin	5	0.3
A172	0.0002	32	1	70	500	128	0.7	0.3	1	1.8	margin	5	0.3
Trophoblast_17.1w	0.0001	32	1	70	500	128	0.3	0.3	1	1.8	margin	5	0.3
fPlacenta_H24409	0.0002	32	1	70	500	128	0.3	0.3	1	1.8	margin	5	0.3
fBrain	0.0001	32	1	70	500	128	0.3	0.3	1	1.8	margin	5	0.3
fSpinal_cord	0.0002	32	1	70	500	128	0.5	0.3	1	1.8	margin	5	0.3
fEye	0.0001	32	1	70	500	128	0.3	0.3	1	1.8	margin	5	0.3
SKNDZ	0.0001	32	1	70	500	128	0.3	0.3	1	1.8	margin	5	0.3
SKNSH	0.0001	32	1	50	500	128	0.3	0.3	0.3	1.8	margin	5	0.3
WERI_Rb1	0.0002	32	1	50	500	128	0.3	0.3	1	1.8	margin	5	0.3
fHeart	0.0002	32	1	70	500	128	0.3	0.3	1	1.8	margin	5	0.3
fRightVentricle	0.0001	32	1	70	500	128	0.3	0.3	1	1.8	margin	5	0.3
fLeftVentricle	0.0002	32	1	70	500	128	0.3	0.5	1	1.8	margin	5	0.3
RuES2_cms	0.0002	32	1	70	500	128	0.7	0.3	1	1.8	margin	5	0.3
fKidney_H25566	0.0001	32	1	70	500	128	0.3	0.3	1	1.8	margin	5	0.3
fKidney_L	0.0001	32	1	70	500	128	0.3	0.3	1	1.8	margin	5	0.3
fUmbilical_cord	0.0001	32	1	70	500	128	0.3	0.3	1	1.8	margin	5	0.3
fLung_H23266	0.0001	32	1	70	500	128	0.3	0.3	1	1.8	margin	5	0.3
fLung_H25386	0.0001	32	1	70	500	128	0.3	0.3	1	1.8	margin	5	0.3
fLung_H25574	0.0002	32	1	70	500	128	0.5	0.3	1	1.8	margin	5	0.3
fMuscle_leg	0.0002	32	1	70	500	128	0.3	0.3	1	1.8	margin	5	0.3
fMuscle_back	0.0002	32	1	70	500	128	0.3	0.3	1	1.8	margin	5	0.3
fTongue	0.0001	32	1	70	500	128	0.3	0.3	1	1.8	margin	5	0.3
SJCRH30	0.0001	32	1	50	500	128	0.3	0.3	0.3	1.8	margin	5	0.3
fIntestine_Lg	0.0001	32	1	70	500	128	0.3	0.3	1	1.8	margin	5	0.3
Small_Intestine_Mucosa	0.0002	32	1	70	500	128	0.3	0.3	1	1.8	margin	5	0.3
HT29	0.0001	32	1	70	500	128	0.3	0.3	1	1.8	margin	5	0.3
HepG2	0.0001	32	1	50	500	128	0.3	0.3	0.3	1.8	margin	5	0.3
HMVEC_dBlAd	0.0002	32	1	70	500	128	0.3	0.5	1	1.8	margin	5	0.3
HMVEC_dLyNeo	0.0002	32	1	70	500	128	0.5	0.3	1	1.8	margin	5	0.3
HMVEC_dBlNeo	0.0001	32	1	70	500	128	0.3	0.3	1	1.8	margin	5	0.3
HUVEC	0.0001	32	1	70	500	128	0.3	0.3	1	1.8	margin	5	0.3
CD34	0.0001	32	1	70	500	128	0.3	0.3	1	1.8	margin	5	0.3
KBM7	0.0001	32	1	70	500	128	0.3	0.3	1	1.8	margin	5	0.3
NB4	0.0001	32	1	70	500	128	0.3	0.3	1	1.8	margin	5	0.3
K562	0.0002	32	1	50	500	128	0.5	0.3	1	1.8	margin	5	0.3
MCF10a	0.0002	32	1	70	500	128	0.3	0.3	1	1.8	margin	5	0.3
vHMEC	0.0002	32	1	70	500	128	0.3	0.5	1	1.8	margin	5	0.3
MCF7	0.0001	32	1	50	500	128	0.3	0.3	0.3	1.8	margin	5	0.3
HeLaS3	0.0001	32	1	100	500	128	0.3	0.3	1	1.8	margin	5	0.3
PC3	0.0002	32	1	70	500	128	0.3	0.3	1	1.8	margin	5	0.3
A549	0.0002	32	1	70	500	128	0.3	0.5	1	1.8	margin	5	0.3
