## Supplementary Table 6 for "Programming human cell type-specific gene expression via an atlas of AI-designed enhancers"

### Sheet: Sheet1
Primer name	Description	Sequence
CY01	For amplifying and adding Gibson overhangs to the oligo pool	gaacatttctctGGCCTAACTGGCCGCTTCACTG
SC_01264_MPRA_rev_Gibson	For amplifying and adding Gibson overhangs to the oligo pool	cccgactagcttggccgccgATCTACCTGGTCCGGCA
MPRA_seq_F	For verifying successful plasmid library assembly	ctagcaaaataggctgtccc
MPRA_seq_R	For verifying successful plasmid library assembly	gtggtttgtccaaactcatc
CY05_v2	RT primer for libraries to be sequenced with custom primers	AAGCAGTGGTATCAACGCAGAGTACATGGGNNNNNNNNNNccaaactcatcaatgtatcttatcatgt
Bri055_index1_N701	i7 primer / fw qPCR primer for libraries to be sequenced with custom primers	CAAGCAGAAGACGGCATACGAGATTAAGGCGAAAGCAGTGGTATCAACGCAGA
Bri047_index1_N702	i7 primer / fw qPCR primer for libraries to be sequenced with custom primers	CAAGCAGAAGACGGCATACGAGATCGTACTAGAAGCAGTGGTATCAACGCAGA
Bri048_index1_N703	i7 primer / fw qPCR primer for libraries to be sequenced with custom primers	CAAGCAGAAGACGGCATACGAGATAGGCAGAAAAGCAGTGGTATCAACGCAGA
Bri050_index1_N705	i7 primer / fw qPCR primer for libraries to be sequenced with custom primers	CAAGCAGAAGACGGCATACGAGATGGACTCCTAAGCAGTGGTATCAACGCAGA
Bri052_index1_N707	i7 primer / fw qPCR primer for libraries to be sequenced with custom primers	CAAGCAGAAGACGGCATACGAGATCTCTCTACAAGCAGTGGTATCAACGCAGA
Bri053_index1_N708	i7 primer / fw qPCR primer for libraries to be sequenced with custom primers	CAAGCAGAAGACGGCATACGAGATCAGAGAGGAAGCAGTGGTATCAACGCAGA
Bri054_index1_N709	i7 primer / fw qPCR primer for libraries to be sequenced with custom primers	CAAGCAGAAGACGGCATACGAGATGCTACGCTAAGCAGTGGTATCAACGCAGA
CY006_qPCR_F_SfiI_D504	i5 primer / rev qPCR primer for libraries to be sequenced with custom primers	AATGATACGGCGACCACCGAGATCTACACGGCTCTGAtctcattaaggccaagaagggc
CY007_qPCR_F_Wout_D505	i5 primer / rev qPCR primer for libraries to be sequenced with custom primers	AATGATACGGCGACCACCGAGATCTACACAGGCGAAGtctcattaaggccaagaagggc
CY08_custom_read_1	Custom read 1 primer	ggcggcaagatcgccgtgtaataattCTAGA
Bri022_custom_read_1	Custom read 2 primer	AAGCAGTGGTATCAACGCAGAGTACATGGG
Bri021_ind1_custom_seq	Custom index 1 primer	CCCATGTACTCTGCGTTGATACCACTGCTT
CY09_custom_index_2	Custom index 2 primer	tgccgcccttcttggccttaatgaga
SC_01286_RT_MPRA_stdr2	RT primer for libraries to be sequenced with standard Illumina primers	GTGACTGGAGTTCAGACGTGTGCTCTTCCGATCTNNNNNNNNNNccaaactcatcaatgtatcttatcatgt
SC_01287_RT2_MPRA_stdr1	Second strand synthesis of libraries to be sequenced with standard Illumina primers	ACACTCTTTCCCTACACGACGCTCTTCCGATCTgatcgccgtgtaataattCTAGA
Pri275 Read2 (N701)	i7 primer / fw qPCR primer for libraries to be sequnced with standard Illumina primers	CAAGCAGAAGACGGCATACGAGATTAAGGCGAGTGACTGGAGTTCAGACGTGTGCTCTTCCGATCT
Pri276 Read2 (N702)	i7 primer / fw qPCR primer for libraries to be sequnced with standard Illumina primers	CAAGCAGAAGACGGCATACGAGATCGTACTAGGTGACTGGAGTTCAGACGTGTGCTCTTCCGATCT
Pri290_Read2_N705	i7 primer / fw qPCR primer for libraries to be sequnced with standard Illumina primers	CAAGCAGAAGACGGCATACGAGATGGACTCCTGTGACTGGAGTTCAGACGTGTGCTCTTCCGATCT
Pri291_Read2_N706	i7 primer / fw qPCR primer for libraries to be sequnced with standard Illumina primers	CAAGCAGAAGACGGCATACGAGATTAGGCATGGTGACTGGAGTTCAGACGTGTGCTCTTCCGATCT
Pri292_Read2_N707	i7 primer / fw qPCR primer for libraries to be sequnced with standard Illumina primers	CAAGCAGAAGACGGCATACGAGATCTCTCTACGTGACTGGAGTTCAGACGTGTGCTCTTCCGATCT
Pri293_Read2_N708	i7 primer / fw qPCR primer for libraries to be sequnced with standard Illumina primers	CAAGCAGAAGACGGCATACGAGATCAGAGAGGGTGACTGGAGTTCAGACGTGTGCTCTTCCGATCT
Pri294_Read2_N709	i7 primer / fw qPCR primer for libraries to be sequnced with standard Illumina primers	CAAGCAGAAGACGGCATACGAGATGCTACGCTGTGACTGGAGTTCAGACGTGTGCTCTTCCGATCT
S22-NEBNext i501	i5 primer / rev qPCR primer for libraries to be sequnced with standard Illumina primers	AATGATACGGCGACCACCGAGATCTACACTATAGCCTACACTCTTTCCCTACACGACGCTCTTCCGATCT
S23-NEBNext i502	i5 primer / rev qPCR primer for libraries to be sequnced with standard Illumina primers	AATGATACGGCGACCACCGAGATCTACACATAGAGGCACACTCTTTCCCTACACGACGCTCTTCCGATCT
