## Supplementary Table 7 for "Programming human cell type-specific gene expression via an atlas of AI-designed enhancers"

### Sheet: Sheet1
Cell line	Source	Culture type	Media	Passaging notes	Transfection method	Lipofectamine 3000 seeding density	Lipofectamine 3000 reagent dilution	Lipofectamine 3000 DNA dilution	Lipofectamine 3000 hours before media change	Neon cells electroporated (millions)	Neon culture format after electroporation	Neon amount of DNA	Neon pulse voltage (V)	Neon pulse duration (ms)	Neon number of pulses	Transfection efficiency (GFP control)
NT2-D1	ATCC #CRL-1973	Adherent	DMEM (ATCC 30-2002)	Used TrypLE (Gibco 12605010) for detachment instead of trypsin	Lipofectamine 3000 (Thermo L3000001)	1.8M cells in a 10cm tissue culture dish	750uL OptiMEM, 12uL lipofectamine reagent	750uL OptiMEM, 15ug DNA_20240105, 30uL P3000 reagent	6:00h	-	-	-	-	-	-	44.5
GM12878	Gift from collaborator (reference: Coriell)	Suspension	RPMI (Gibco 11875093)		Neon Transfection System (Invitrogen MPK5000)	-	-	-	-	4.5	6cm dish	10ug DNA_20230902	1500	20	2	20.9
786-O	Gift from Libin Xu (reference: ATCC #CRL-1932)	Adherent	RPMI (ATCC 30-2001)		Lipofectamine 3000 (Thermo L3000001)	1.62M cells in a 10cm tissue culture dish	750uL OptiMEM, 45uL lipofectamine reagent	750uL OptiMEM, 15ug DNA_20240105, 30uL P3000 reagent	6:00h	-	-	-	-	-	-	21.8
SK-N-SH	ATCC #HTB-11	Adherent	EMEM (ATCC 30-2003)		Neon Transfection System (Invitrogen MPK5000)	-	-	-	-	3	10cm dish	20ug DNA_20240612	1300	30	1	59.5
WERI-Rb-1	ATCC #HTB-169	Suspension	RPMI (Gibco 11875093)		Neon Transfection System (Invitrogen MPK5000)	-	-	-	-	5	T25 flask	20ug DNA_20230902	1400	30	1	39.6
SJCRH30	Gift from Yasemin Sancak (reference: ATCC #CRL-2061)	Adherent	RPMI (ATCC 30-2001)		Lipofectamine 3000 (Thermo L3000001)	2.4M cells in a 10cm tissue culture dish	750uL OptiMEM, 22.5uL lipofectamine reagent	750uL OptiMEM, 15ug DNA_20230902, 30uL P3000 reagent	4:30h	-	-	-	-	-	-	23.8
HepG2	ATCC #HB-8065	Adherent	EMEM (ATCC 30-2003)		Lipofectamine 3000 (Thermo L3000001)	3M cells in a 10cm tissue culture dish	750uL OptiMEM, 22.5uL lipofectamine reagent	750uL OptiMEM, 15ug DNA_20230902, 30uL P3000 reagent	4:00h	-		-			-	41.6
K562	ATCC #CCL-243	Suspension	RPMI (Gibco 11875093)		Neon Transfection System (Invitrogen MPK5000)	-	-	-	-	4.5	6cm dish	10ug DNA_20230902	1350	10	3	92.7
MCF7	ATCC #HTB-22	Mixed	DMEM (Gibco 11995065)	When passaging, centrifuge media and transfer floating cells along with detached adherent cells.	Lipofectamine 3000 (Thermo L3000001)	3M cells in a 10cm tissue culture dish	750uL OptiMEM, 45uL lipofectamine reagent	750uL OptiMEM, 15ug DNA_20230902, 30uL P3000 reagent	6:00h. Centrifuge and keep floating cells.	-	-	-	-	-	-	28.3
HeLaS3	ATCC #CCL-2.2	Adherent	DMEM (Gibco 11995065)		Lipofectamine 3000 (Thermo L3000001)	600k cells in a 6cm tissue culture dish	250uL OptiMEM, 7.5uL lipofectamine reagent	250uL OptiMEM, 5ug DNA_20230902, 10uL P3000 reagent	4:30h	-	-	-	-	-	-	70.9
HEK293T	ATCC #CRL-3216	Adherent	DMEM (Gibco 11995065)		Lipofectamine 3000 (Thermo L3000001)	600k cells in a 6cm tissue culture dish	250uL OptiMEM, 7.5uL lipofectamine reagent	250uL OptiMEM, 5ug DNA_20230902, 10uL P3000 reagent	No change	-	-	-	-	-	-	Not measured but typically >90%
HMC3	ATCC #CRL-3304	Adherent	EMEM (ATCC 30-2003)		Lipofectamine 3000 (Thermo L3000001)	600k cells in a 6cm tissue culture dish	250uL OptiMEM, 15uL lipofectamine reagent	250uL OptiMEM, 5ug DNA_20230902, 10uL P3000 reagent	4:30h	-	-	-	-	-	-	45.8
