## Supplementary Table 8 for "Programming human cell type-specific gene expression via an atlas of AI-designed enhancers"

### Sheet: Sheet1
Name	Replicate	internal_lib_name	Date sequenced	Standard / custom Illumina primers	i7 primer	i5 primer	Corresponding DNA sample
DNA_20230902_custom	1	DHS64_DNA_r1	2023-10-14	Custom	Bri055_index1_N701	CY006 (qPCR_F_SfiI, D504)
DNA_20230902_custom	2	DHS64_DNA_r2	2023-10-14	Custom	Bri055_index1_N701	CY007 (qPCR_F_Wout, D505)
HEK293_mRNA	1	DHS64_HEK293_r1	2023-10-14	Custom	Bri047_index1_N702	CY006 (qPCR_F_SfiI, D504)	DNA_20230902_custom
HEK293_mRNA	2	DHS64_HEK293_r2	2023-10-14	Custom	Bri047_index1_N702	CY007 (qPCR_F_Wout, D505)	DNA_20230902_custom
HeLa_mRNA	1	DHS64_HeLa_r1	2023-10-14	Custom	Bri048_index1_N703	CY006 (qPCR_F_SfiI, D504)	DNA_20230902_custom
HeLa_mRNA	2	DHS64_HeLa_r2	2023-10-14	Custom	Bri048_index1_N703	CY007 (qPCR_F_Wout, D505)	DNA_20230902_custom
HepG2_mRNA	1	DHS64_HepG2_r1	2023-10-14	Custom	Bri050_index1_N705	CY006 (qPCR_F_SfiI, D504)	DNA_20230902_custom
HepG2_mRNA	2	DHS64_HepG2_r2	2023-10-14	Custom	Bri050_index1_N705	CY007 (qPCR_F_Wout, D505)	DNA_20230902_custom
HMC3_mRNA	1	DHS64_HMC3_r1	2023-10-14	Custom	Bri052_index1_N707	CY006 (qPCR_F_SfiI, D504)	DNA_20230902_custom
HMC3_mRNA	2	DHS64_HMC3_r2	2023-10-14	Custom	Bri052_index1_N707	CY007 (qPCR_F_Wout, D505)	DNA_20230902_custom
K562_mRNA	1	DHS64_K562_r1	2023-10-14	Custom	Bri053_index1_N708	CY006 (qPCR_F_SfiI, D504)	DNA_20230902_custom
K562_mRNA	2	DHS64_K562_r2	2023-10-14	Custom	Bri053_index1_N708	CY007 (qPCR_F_Wout, D505)	DNA_20230902_custom
GM12878_mRNA	1	DHS64_GM12878_r1	2023-10-14	Custom	Bri054_index1_N709	CY006 (qPCR_F_SfiI, D504)	DNA_20230902_custom
GM12878_mRNA	2	DHS64_GM12878_r2	2023-10-14	Custom	Bri054_index1_N709	CY007 (qPCR_F_Wout, D505)	DNA_20230902_custom
DNA_20230902	1	DNA_20230902_r1	2024-02-29	Standard	Pri275 Read2 (N701)	S22-NEBNext i501
DNA_20230902	2	DNA_20230902_r2	2024-02-29	Standard	Pri275 Read2 (N701)	S23-NEBNext i502
DNA_20240105	1	DNA_20240105_r1	2024-02-29	Standard	Pri276 Read2 (N702)	S22-NEBNext i501
DNA_20240105	2	DNA_20240105_r2	2024-02-29	Standard	Pri276 Read2 (N702)	S23-NEBNext i502
SJCRH30_mRNA	1	SJCRH30_r1	2024-02-29	Standard	Pri290_Read2_N705	S22-NEBNext i501	DNA_20230902
SJCRH30_mRNA	2	SJCRH30_r2	2024-02-29	Standard	Pri290_Read2_N705	S23-NEBNext i502	DNA_20230902
WERI-Rb1_mRNA	1	WERI-Rb1_r1	2024-02-29	Standard	Pri291_Read2_N706	S22-NEBNext i501	DNA_20230902
WERI-Rb1_mRNA	2	WERI-Rb1_r2	2024-02-29	Standard	Pri291_Read2_N706	S23-NEBNext i502	DNA_20230902
NT2-D1_mRNA	1	NT2-D1_r1	2024-02-29	Standard	Pri292_Read2_N707	S22-NEBNext i501	DNA_20240105
NT2-D1_mRNA	2	NT2-D1_r2	2024-02-29	Standard	Pri292_Read2_N707	S23-NEBNext i502	DNA_20240105
786_O_mRNA	1	786_O_r1	2024-02-29	Standard	Pri293_Read2_N708	S22-NEBNext i501	DNA_20240105
786_O_mRNA	2	786_O_r2	2024-02-29	Standard	Pri293_Read2_N708	S23-NEBNext i502	DNA_20240105
MCF7_mRNA	1	MCF7_r1	2024-06-10	Standard	Pri294_Read2_N709	S22-NEBNext i501	DNA_20240105
MCF7_mRNA	2	MCF7_r2	2024-06-10	Standard	Pri294_Read2_N709	S23-NEBNext i502	DNA_20240105
DNA_20240612	1	DNA_20240612_r1	2024-09-11	Standard	Pri275 Read2 (N701)	S22-NEBNext i501
DNA_20240612	2	DNA_20240612_r2	2024-09-11	Standard	Pri275 Read2 (N701)	S23-NEBNext i502
SK-N-SH_mRNA	1	SK-N-SH_r1	2024-09-11	Standard	Pri276 Read2 (N702)	S22-NEBNext i501	DNA_20240612
SK-N-SH_mRNA	2	SK-N-SH_r2	2024-09-11	Standard	Pri276 Read2 (N702)	S23-NEBNext i502	DNA_20240612
Retina_mRNA	1	Retina_r1	2024-09-11	Standard	Pri291_Read2_N706	S22-NEBNext i501	DNA_20230902
