## Supplementary Table 11 for "Programming human cell type-specific gene expression via an atlas of AI-designed enhancers"

### Sheet: Sheet1
Biosample name	Altius Biosample ID	Split 0	Split 1	Split 3
		Pearson R	Pearson R	Pearson R
GM06990	DS7748	0.649854	0.634116	0.650823
HepG2	DS7764	0.63855	0.622937	0.636772
hTH1	DS7840	0.622282	0.599802	0.615116
Hela	DS8200	0.520002	0.482895	0.48099
CACO2	DS8235	0.727314	0.716	0.739756
CACO2	DS8416	0.610247	0.585092	0.61426
SKNSH	DS8476	0.5411	0.507743	0.529968
SKNSH	DS8482	0.649713	0.620507	0.641501
HMEC	DS8680	0.540135	0.514153	0.529091
GM12878	DS9432	0.46832	0.437331	0.445013
MCF7	DS9445	0.497889	0.497202	0.503067
K562	DS9764	0.480227	0.42798	0.451283
K562	DS9767	0.540272	0.478014	0.515673
PANC1	DS9873	0.491932	0.46106	0.473231
PANC1	DS9955	0.459864	0.434869	0.444393
HeLaS3	DS10011	0.454589	0.416816	0.418001
BJ	DS10018	0.550378	0.517783	0.523946
HUVEC	DS10060	0.579822	0.545804	0.557958
BJ	DS10081	0.542719	0.513918	0.515178
HESC	DS10167	0.708439	0.689888	0.699342
SAEC	DS10514	0.567094	0.544444	0.536354
SAEC	DS10518	0.602709	0.581833	0.578941
HRE	DS10631	0.579149	0.556322	0.550172
HRE	DS10641	0.589946	0.567284	0.559597
HRCE	DS10662	0.569948	0.544702	0.533758
HRCE	DS10666	0.581731	0.561952	0.548291
GM12878	DS10671	0.483993	0.449009	0.473257
Jurkat	DS10681	0.54817	0.526328	0.541938
hTH17	DS11039	0.476614	0.448153	0.448919
CD34	DS11202	0.53167	0.498928	0.5029
NHEK	DS11474	0.520832	0.488447	0.490065
NHEK	DS11476	0.503434	0.475076	0.473759
HConF	DS11637	0.582675	0.55531	0.565881
HConF	DS11642	0.595918	0.569122	0.58238
CD34	DS11666	0.542374	0.513651	0.512214
HL60	DS11733	0.504692	0.476474	0.491761
HGF	DS11738	0.527558	0.498201	0.504218
HGF	DS11752	0.612548	0.596505	0.60241
IMR90	DS11759	0.52444	0.494028	0.492963
IMR90	DS11764	0.537047	0.507832	0.511018
HL60	DS11809	0.528264	0.503674	0.514697
H7_hESC_T14	DS11814	0.656684	0.617101	0.62522
fBrain	DS11872	0.646987	0.628841	0.633876
fBrain	DS11877	0.598432	0.582049	0.588028
hESCT0	DS11909	0.704207	0.678212	0.686553
NHDF_Neo	DS11918	0.548298	0.512473	0.517462
NHDF_Neo	DS11923	0.598808	0.56359	0.568752
SkMC	DS11939	0.593057	0.564393	0.564121
H7_hESC_T5	DS11953	0.654579	0.611971	0.618239
NHBE_RA	DS11959	0.586865	0.546106	0.559664
NHBE_RA	DS11969	0.58082	0.555747	0.560359
PrEC	DS12088	0.586413	0.561165	0.560421
PrEC	DS12098	0.588407	0.563552	0.561543
H7_hESC_T14	DS12147	0.644915	0.60514	0.613789
AG04450	DS12255	0.557341	0.531368	0.53426
AG04450	DS12270	0.546865	0.518279	0.519849
CD34	DS12274	0.596084	0.570281	0.575502
AG09319	DS12286	0.549486	0.516893	0.525839
AG09319	DS12291	0.532152	0.499124	0.504491
AG04449	DS12319	0.551961	0.523245	0.529753
AG04449	DS12329	0.534956	0.505007	0.511533
CD34	DS12336	0.55011	0.520875	0.524026
CD34	DS12339	0.574819	0.544784	0.551187
AG09309	DS12352	0.573755	0.538209	0.546612
AG09309	DS12357	0.538954	0.505144	0.513525
AG10803	DS12374	0.602434	0.573036	0.578185
AG10803	DS12384	0.573094	0.54238	0.547621
CMK	DS12393	0.533009	0.495186	0.51718
GM12864	DS12431	0.534867	0.502351	0.5164
GM12865	DS12436	0.681622	0.659999	0.671712
GM12865	DS12442	0.549577	0.517451	0.528453
HCPEpiC	DS12447	0.600881	0.571176	0.575016
HCPEpiC	DS12457	0.572575	0.544127	0.55133
HNPCEpiC	DS12467	0.593558	0.565662	0.571347
HNPCEpiC	DS12471	0.553423	0.527089	0.531452
HCF	DS12491	0.573169	0.539825	0.548287
HCF	DS12501	0.610538	0.57798	0.58631
fAdrenal	DS12528	0.576173	0.550754	0.558555
fHeart	DS12531	0.592305	0.559088	0.568879
NB4	DS12538	0.542709	0.523539	0.536051
NB4	DS12543	0.665527	0.654867	0.669125
HRPEpiC	DS12568	0.563896	0.541262	0.539468
HRPEpiC	DS12583	0.584735	0.560777	0.558103
HCM	DS12589	0.594456	0.566543	0.57406
HCM	DS12599	0.616105	0.582191	0.587859
MCF7	DS12619	0.568625	0.571177	0.5939
fKidney	DS12635	0.626658	0.595685	0.603712
fLung	DS12646	0.573208	0.53854	0.546953
Jurkat	DS12659	0.525658	0.498625	0.505885
HAEpiC	DS12663	0.568318	0.539839	0.541573
HAEpiC	DS12673	0.565623	0.538407	0.539071
HIPEpiC	DS12684	0.632816	0.610337	0.615287
HIPEpiC	DS12689	0.559947	0.536717	0.533867
HEEpiC	DS12763	0.688488	0.665731	0.669722
HEEpiC	DS12768	0.611521	0.58496	0.584692
CD34	DS12771	0.588054	0.556616	0.564677
CD34	DS12774	0.605404	0.574546	0.582138
CD34	DS12785	0.585453	0.555928	0.56086
NHA	DS12800	0.588803	0.566208	0.570753
NHA	DS12805	0.574518	0.551691	0.559089
fHeart	DS12810	0.573844	0.540571	0.548169
fLung	DS12817	0.595949	0.559415	0.563816
NHLF	DS12829	0.609483	0.581578	0.589704
NHLF	DS12834	0.564093	0.53938	0.544998
NHDF_Ad	DS12855	0.605412	0.577797	0.58358
NHDF_Ad	DS12863	0.602899	0.574592	0.581502
HPAEC	DS12916	0.584008	0.560487	0.569836
HMVEC_dNeo	DS12929	0.59555	0.573263	0.582411
HMVEC_dNeo	DS12937	0.579824	0.554851	0.565109
HMVEC_dAd	DS12957	0.583098	0.564226	0.570262
hESCT0	DS13133	0.677057	0.637753	0.645902
HMVEC_dLyNeo	DS13146	0.546668	0.52247	0.531217
HMVEC_dLyNeo	DS13150	0.647284	0.630139	0.636586
HMVEC_LLy	DS13185	0.641635	0.624394	0.629563
HMVEC_LLy	DS13193	0.54158	0.515248	0.525164
CD34	DS13196	0.54286	0.511682	0.517516
CD34	DS13199	0.567213	0.542742	0.546079
IMR90	DS13219	0.603437	0.580245	0.580528
IMR90	DS13229	0.551726	0.525505	0.525498
HMVEC_dBlNeo	DS13233	0.50004	0.468656	0.475788
HMVEC_dBlNeo	DS13242	0.618625	0.592181	0.6034
HMVEC_dLyAd	DS13256	0.513241	0.483875	0.496459
HMVEC_dLyAd	DS13261	0.497043	0.465733	0.477096
HMVEC_dBlAd	DS13329	0.563118	0.532715	0.541372
HMVEC_dBlAd	DS13337	0.571447	0.544147	0.549497
HMF	DS13363	0.598209	0.566221	0.579207
HMF	DS13368	0.606405	0.577433	0.588748
HMVEC_LBl	DS13372	0.647156	0.630843	0.639514
HMVEC_LBl	DS13375	0.55417	0.527239	0.5358
HPF	DS13380	0.532737	0.500993	0.508554
HPF	DS13390	0.571268	0.535226	0.538941
HPAF	DS13411	0.591339	0.559248	0.566317
HPAF	DS13416	0.586116	0.553879	0.562784
HUVEC	DS13475	0.47447	0.440939	0.448885
HCFaa	DS13480	0.552515	0.519199	0.529999
HCFaa	DS13484	0.532019	0.512225	0.510126
fLung	DS13507	0.575397	0.539679	0.548049
AoAF	DS13513	0.560677	0.527245	0.532824
AoAF	DS13523	0.549108	0.514278	0.523602
HCT116	DS13547	0.494998	0.463475	0.472186
HCT116	DS13551	0.509135	0.475863	0.486258
HPdLF	DS13569	0.528858	0.497014	0.509493
HPdLF	DS13573	0.553684	0.522442	0.526101
WERI_Rb1	DS13670	0.517114	0.518516	0.515219
WERI_Rb1	DS13681	0.581091	0.562657	0.554676
HRGEC	DS13705	0.516851	0.488624	0.488528
HRGEC	DS13716	0.490275	0.460845	0.465023
HBMEC	DS13806	0.538197	0.51073	0.515017
HBMEC	DS13817	0.539573	0.516789	0.514941
HMEC	DS13921	0.529364	0.505198	0.505333
HVMF	DS13977	0.561251	0.52483	0.540564
HVMF	DS13981	0.558917	0.520672	0.531712
fLung	DS13985	0.5174	0.486732	0.490156
CD34	DS14040	0.539812	0.509172	0.5137
RPTEC	DS14061	0.538	0.515005	0.510257
RPTEC	DS14065	0.529325	0.509491	0.503497
CD4pos_N	DS14108	0.458645	0.42858	0.422606
CD34	DS14129	0.522017	0.49038	0.488419
CD34	DS14197	0.512873	0.480932	0.483861
CD34	DS14206	0.51361	0.481293	0.485888
A549	DS14285	0.560352	0.547522	0.577617
A549	DS14289	0.590014	0.585338	0.623828
WI_38	DS14315	0.542573	0.519273	0.520317
WI_38	DS14320	0.524574	0.498699	0.502822
WI_38_TAM	DS14323	0.525636	0.498072	0.498079
WI_38_TAM	DS14328	0.497536	0.473633	0.474611
SK_N_MC	DS14408	0.48502	0.467459	0.448312
SK_N_MC	DS14413	0.489234	0.473898	0.453014
HSMM	DS14426	0.521719	0.503531	0.502575
HSMM	DS14430	0.588632	0.563152	0.562483
fBrain	DS14464	0.604384	0.585165	0.592604
NT2_D1	DS14564	0.589475	0.558601	0.572507
NT2_D1	DS14575	0.637947	0.609407	0.629485
BE2_C	DS14625	0.545949	0.523932	0.547475
BE2_C	DS14635	0.508886	0.481181	0.509389
fLung	DS14666	0.572926	0.53654	0.544397
LNCap	DS14680	0.536964	0.505398	0.521599
LNCap	DS14684	0.548718	0.519706	0.529163
hTR	DS14702	0.543099	0.514035	0.535063
fBrain	DS14717	0.578539	0.558911	0.566829
fBrain	DS14718	0.597252	0.572657	0.580792
fLung	DS14724	0.625348	0.593633	0.598359
H7_hESC_T2	DS14732	0.555861	0.521818	0.530616
fLung	DS14751	0.558212	0.522566	0.527876
HAc	DS14765	0.570193	0.547937	0.554323
HAc	DS14770	0.592488	0.569084	0.577941
HAsp	DS14790	0.566377	0.533111	0.542812
HAsp	DS14794	0.482403	0.459282	0.463139
fBrain	DS14803	0.582137	0.560632	0.5685
fLung	DS14809	0.588273	0.555919	0.561477
fBrain	DS14815	0.587694	0.565517	0.574802
fLung	DS14820	0.569185	0.532979	0.538564
HBVP	DS14834	0.518214	0.486752	0.494551
HBVSMC	DS14845	0.533881	0.499935	0.509332
HBVSMC	DS14860	0.503861	0.471019	0.479697
HFF_MyC	DS15073	0.57894	0.549072	0.560915
HFF_MyC	DS15079	0.580337	0.548645	0.555995
HFF	DS15115	0.677592	0.653684	0.665013
HFF	DS15119	0.55964	0.5269	0.535832
fAdrenal	DS15123	0.580049	0.551257	0.560943
iPS_19_7	DS15148	0.641395	0.614315	0.621752
iPS_6_9	DS15164	0.648054	0.614324	0.635533
iPS_4_7	DS15169	0.612519	0.578098	0.592828
HAh	DS15192	0.68167	0.658848	0.66784
HAh	DS15202	0.549002	0.521843	0.52937
fLung	DS15227	0.54826	0.513045	0.521044
K562	DS15363	0.641713	0.565929	0.620305
fBrain	DS15453	0.552346	0.53245	0.543582
fLung	DS15461	0.54576	0.512062	0.517046
HSMM_D	DS15538	0.654058	0.630168	0.631969
HSMM_D	DS15542	0.564679	0.538602	0.542783
fLung	DS15573	0.523549	0.490816	0.498754
fLung_R	DS15632	0.557528	0.52264	0.533931
fLung_L	DS15637	0.552311	0.517839	0.527433
fHeart	DS15643	0.552878	0.518877	0.533596
fKidney_R	DS15651	0.559033	0.525829	0.538347
H7_hESC_T5	DS15665	0.57336	0.544785	0.55349
H7_hESC_T9	DS15809	0.71534	0.696943	0.703817
fHeart	DS15839	0.537243	0.506584	0.521168
CD4	DS15947	0.438288	0.401369	0.417961
fHeart	DS16018	0.505594	0.4713	0.485203
fIntestine_Lg	DS16027	0.56777	0.533493	0.542659
fKidney	DS16139	0.560147	0.526186	0.536275
fHeart	DS16146	0.543043	0.509281	0.522253
fIntestine_Lg	DS16164	0.573188	0.544612	0.555472
fBrain	DS16302	0.540191	0.516553	0.524228
CD56	DS16376	0.442379	0.406603	0.421008
fKidney_R	DS16441	0.57504	0.54233	0.552023
fKidney_L	DS16446	0.547045	0.517424	0.52364
fThymus	DS16490	0.477709	0.447301	0.453141
fHeart	DS16500	0.471827	0.438684	0.449296
fStomach	DS16530	0.575022	0.541721	0.557952
fIntestine_Sm	DS16559	0.528266	0.498687	0.504708
fIntestine_Lg	DS16563	0.562055	0.534418	0.538444
fLung_R	DS16566	0.529322	0.49474	0.504503
fLung_L	DS16570	0.542826	0.509168	0.517574
fKidney_L	DS16579	0.552086	0.51726	0.530114
fHeart	DS16582	0.563912	0.529489	0.541275
HS5	DS16597	0.524847	0.500829	0.487621
HS27a	DS16602	0.485085	0.44477	0.456037
fHeart	DS16621	0.51396	0.479962	0.493585
fIntestine_Sm	DS16712	0.590489	0.56016	0.567509
fLung_R	DS16790	0.559166	0.527938	0.534913
fKidney_R	DS16801	0.605593	0.570733	0.581142
fKidney_L	DS16805	0.646808	0.614197	0.624345
CD34	DS16814	0.622332	0.594271	0.608241
fHeart	DS16819	0.641103	0.614582	0.625376
fIntestine_Sm	DS16822	0.550319	0.523083	0.524736
CD3	DS16834	0.510958	0.474678	0.494456
fKidney	DS16837	0.587023	0.554248	0.56457
fThymus	DS16841	0.584913	0.566241	0.575314
K562	DS16924	0.634954	0.572978	0.636158
CD4	DS16955	0.487485	0.447001	0.473263
CD8	DS16962	0.512069	0.478339	0.496813
fIntestine_Sm	DS16975	0.617482	0.589016	0.598002
fKidney	DS17068	0.556861	0.522135	0.53157
fIntestine_Sm	DS17092	0.587054	0.559519	0.568608
fIntestine_Lg	DS17094	0.548405	0.519586	0.523249
fLung_R	DS17101	0.600213	0.564171	0.574932
fLung_L	DS17105	0.590784	0.554992	0.566133
CD34	DS17112	0.597408	0.570122	0.584305
fKidney_L	DS17140	0.610314	0.577467	0.589626
fKidney_R	DS17144	0.62792	0.594354	0.606643
fIntestine_Sm	DS17150	0.583868	0.556131	0.564867
fLung_L	DS17154	0.577021	0.541997	0.553198
fIntestine_Lg	DS17157	0.535041	0.507335	0.504286
fLung_R	DS17162	0.586399	0.550983	0.562831
fStomach	DS17172	0.593125	0.56174	0.57613
CD4	DS17175	0.469358	0.433394	0.449803
CD19	DS17186	0.639424	0.611822	0.631285
CD56	DS17189	0.631207	0.604597	0.624662
CD3	DS17198	0.61431	0.587415	0.606577
CD8	DS17203	0.641019	0.620147	0.635908
CD14	DS17215	0.706349	0.698663	0.704691
CD19	DS17281	0.509645	0.474027	0.49632
fKidney_renal_cortex	DS17307	0.584279	0.548494	0.56145
fIntestine_Lg	DS17313	0.63453	0.612047	0.620934
fIntestine_Sm	DS17317	0.635655	0.610361	0.619168
fAdrenal	DS17319	0.552256	0.527924	0.539141
CD4	DS17329	0.530398	0.497494	0.52132
CD8	DS17332	0.451091	0.413434	0.432017
fKidney_renal_pelvis	DS17381	0.626697	0.595069	0.601792
fKidney_renal_cortex	DS17387	0.638586	0.602855	0.613014
CD14	DS17391	0.530086	0.503938	0.512119
fIntestine_Lg	DS17422	0.6075	0.581434	0.588746
fMuscle_leg	DS17429	0.514818	0.492116	0.494664
fMuscle_arm	DS17432	0.545524	0.520423	0.524669
CD19	DS17440	0.477108	0.441269	0.462171
fSpleen	DS17448	0.533196	0.501781	0.50699
fKidney_renal_pelvis	DS17451	0.594326	0.560358	0.571467
fKidney_renal_cortex	DS17455	0.640241	0.607334	0.614816
fIntestine_Lg	DS17462	0.547247	0.519248	0.523444
fLung_L	DS17464	0.569646	0.537643	0.547296
fKidney	DS17522	0.523301	0.492514	0.499654
CD3	DS17534	0.480865	0.44412	0.468675
CD20	DS17541	0.530093	0.497588	0.519484
fKidney_renal_cortex_R	DS17545	0.550354	0.515757	0.524095
fKidney_renal_pelvis_R	DS17548	0.600909	0.568043	0.579872
fKidney_renal_cortex_L	DS17550	0.589258	0.553739	0.565162
fKidney_renal_pelvis_L	DS17553	0.572692	0.539422	0.549444
hTH1	DS17592	0.462147	0.433092	0.433821
hTH2	DS17597	0.624248	0.602619	0.613596
iTH2	DS17603	0.54809	0.509268	0.522672
fPlacenta	DS17639	0.633835	0.606676	0.615316
fIntestine_Sm	DS17643	0.563923	0.531846	0.533979
fIntestine_Lg	DS17647	0.586802	0.561833	0.568312
fStomach	DS17659	0.561188	0.528004	0.534443
fMuscle_upper_limb_sk	DS17661	0.559316	0.533068	0.536612
fLung_R	DS17670	0.591916	0.562068	0.567383
fLung_L	DS17674	0.597911	0.563824	0.568051
fAdrenal	DS17677	0.554978	0.531945	0.539658
CD3	DS17702	0.464776	0.424001	0.441368
fLung_L	DS17739	0.609081	0.577171	0.581775
fPlacenta	DS17744	0.585244	0.553157	0.565435
fIntestine_Lg	DS17748	0.588061	0.562721	0.573573
fKidney	DS17753	0.648979	0.619918	0.628421
fKidney_renal_cortex	DS17756	0.594014	0.559934	0.567145
fKidney_renal_pelvis	DS17760	0.681872	0.655538	0.664283
fIntestine_Sm	DS17763	0.553188	0.525748	0.526705
fMuscle_back	DS17767	0.613205	0.593291	0.602776
fIntestine_Lg	DS17785	0.54516	0.517253	0.517761
fKidney_renal_cortex	DS17804	0.607862	0.571725	0.579221
fIntestine_Sm	DS17808	0.619753	0.598228	0.602798
fMuscle_arm	DS17825	0.611518	0.588917	0.595672
fMuscle_trunk	DS17827	0.607471	0.585902	0.589356
fLung_R	DS17831	0.582572	0.549319	0.559707
fLung_L	DS17835	0.560376	0.523624	0.527021
fIntestine_Lg	DS17841	0.656878	0.640087	0.641369
fIntestine_Sm	DS17844	0.63283	0.612971	0.615974
fMuscle_arm	DS17848	0.59178	0.565027	0.570663
fMuscle_back	DS17850	0.613366	0.588695	0.591825
fThymus	DS17875	0.528904	0.500739	0.50572
fThymus	DS17876	0.599921	0.581193	0.587453
fStomach	DS17878	0.727993	0.710233	0.716428
CD4	DS17881	0.732953	0.725632	0.734336
CD14	DS17889	0.493454	0.460838	0.465775
fLung_R	DS17954	0.589326	0.554473	0.566713
fLung_L	DS17959	0.549123	0.514186	0.525533
fStomach	DS17963	0.569119	0.535057	0.551204
fIntestine_Lg	DS17990	0.610935	0.583603	0.589333
hTH1	DS18015	0.584329	0.557694	0.573466
iTH1	DS18018	0.616953	0.59623	0.60244
MCF7	DS18021	0.570912	0.577658	0.586594
MCF7_ER	DS18025	0.550858	0.560751	0.567085
CD14	DS18065	0.598344	0.578062	0.584204
fMuscle_arm	DS18080	0.601376	0.576834	0.585125
fMuscle_back	DS18083	0.619627	0.594446	0.602612
fKidney_renal_pelvis	DS18088	0.647945	0.619854	0.627795
fLung_L	DS18170	0.631922	0.602344	0.611419
fMuscle_lower_limb	DS18174	0.621324	0.596548	0.604625
fMuscle_arm	DS18176	0.562602	0.532996	0.542655
CD20	DS18208	0.661969	0.636107	0.653753
Skin_Fibroblasts	DS18224	0.602737	0.56273	0.570954
Skin_Fibroblasts	DS18229	0.600459	0.565448	0.577167
Skin_Fibroblasts	DS18252	0.599573	0.568597	0.577559
Skin_Fibroblasts	DS18256	0.606387	0.575073	0.586669
MCF7	DS18267	0.630184	0.617674	0.634633
MCF7_ER	DS18271	0.631433	0.622084	0.642738
fMuscle_back	DS18377	0.530989	0.503108	0.51227
fMuscle_arm	DS18379	0.524398	0.497915	0.508107
fThymus	DS18382	0.67698	0.666661	0.671819
fMuscle_leg	DS18386	0.63575	0.61154	0.619688
fStomach	DS18389	0.612546	0.585908	0.598086
fLung_R	DS18418	0.538841	0.50467	0.512933
fLung_L	DS18421	0.558675	0.524911	0.535039
fKidney_renal_cortex	DS18428	0.55372	0.52171	0.531101
fKidney_renal_pelvis	DS18431	0.564623	0.529573	0.541819
vHMEC	DS18438	0.55506	0.525142	0.534135
fMuscle_arm	DS18452	0.540574	0.515346	0.524854
fMuscle_back	DS18454	0.549645	0.523565	0.531015
fMuscle_leg	DS18456	0.535518	0.507512	0.516803
fKidney_R	DS18463	0.560303	0.528223	0.539629
fKidney_L	DS18466	0.563262	0.530675	0.542808
fMuscle_back	DS18468	0.530719	0.50317	0.512396
fMuscle_leg	DS18471	0.5265	0.497266	0.507664
fMuscle_arm	DS18473	0.517747	0.487329	0.497124
fLung_L	DS18487	0.528038	0.494152	0.501047
fLung_R	DS18492	0.534179	0.498789	0.506131
fIntestine_Lg	DS18499	0.505013	0.475149	0.47902
fSpinal_cord	DS18501	0.573985	0.549348	0.560726
fKidney_renal_cortex_L	DS18542	0.539072	0.507077	0.516509
fMuscle_arm	DS18559	0.550328	0.523755	0.531797
Skin_Melanocytes	DS18601	0.537372	0.513261	0.514414
GM04503D	DS18637	0.542719	0.512118	0.518303
GM04503D	DS18640	0.524017	0.494865	0.498579
fKidney_renal_pelvis_R	DS18663	0.587508	0.554949	0.562172
fKidney_renal_pelvis_L	DS18666	0.600852	0.564466	0.574342
Skin_Melanocytes	DS18668	0.5539	0.52829	0.527882
Skin_Keratinocytes	DS18695	0.566477	0.542782	0.548964
Skin_Keratinocytes	DS18714	0.560335	0.535968	0.541779
Skin_Keratinocytes	DS18718	0.561407	0.533971	0.541496
Mesendoderm	DS18732	0.53605	0.505553	0.515532
fStomach	DS18821	0.550087	0.516485	0.530974
fMuscle_back	DS18842	0.534516	0.506771	0.5146
fMuscle_leg	DS18844	0.512897	0.48509	0.492659
fKidney_renal_cortex_R	DS18928	0.584399	0.548965	0.559695
fKidney_renal_cortex_L	DS18931	0.584336	0.549418	0.561263
fTestes	DS18942	0.548522	0.515165	0.52432
fKidney_renal_pelvis_R	DS18961	0.607435	0.575078	0.58179
fKidney_renal_pelvis_L	DS18964	0.591306	0.558541	0.568263
GM04504A	DS18973	0.572215	0.540402	0.5482
GM04504A	DS18975	0.575797	0.542182	0.550763
fMuscle_arm	DS18992	0.536796	0.507084	0.51661
fMuscle_arm	DS19051	0.530627	0.50237	0.512321
fMuscle_arm	DS19053	0.542377	0.51374	0.521856
fMuscle_leg	DS19115	0.556886	0.527614	0.535301
fMuscle_back	DS19117	0.533169	0.501359	0.510474
fSkin_fibro_back	DS19174	0.60729	0.582943	0.588779
fSkin_fibro_back	DS19233	0.576184	0.549696	0.555661
fKidney_renal_pelvis_R	DS19235	0.597356	0.563327	0.572124
fKidney_renal_pelvis_L	DS19238	0.607793	0.574383	0.583345
fKidney_renal_cortex_R	DS19254	0.604568	0.570665	0.581947
fKidney_renal_cortex_L	DS19257	0.608498	0.572491	0.582331
fMuscle_arm	DS19270	0.586965	0.558382	0.567194
fMuscle_leg	DS19272	0.588747	0.562746	0.569316
fMuscle_upper_back	DS19283	0.541758	0.512667	0.52063
fMuscle_leg	DS19291	0.585464	0.559304	0.563112
fMuscle_arm	DS19295	0.570713	0.543884	0.549513
Mesendoderm	DS19310	0.682425	0.654149	0.664845
fMuscle_arm	DS19380	0.581585	0.555161	0.562276
fMuscle_back	DS19384	0.590103	0.563418	0.571315
fKidney_renal_pelvis	DS19386	0.600642	0.565552	0.574612
fKidney_renal_cortex	DS19388	0.655689	0.622428	0.633601
fPlacenta	DS19391	0.5751	0.543102	0.5511
fHeart	DS19427	0.585423	0.551588	0.563332
fHeart	DS19431	0.585703	0.553033	0.565765
fMuscle_leg	DS19436	0.602839	0.576073	0.584035
fMuscle_back	DS19441	0.582404	0.55602	0.562945
fSkin_fibro_scalp	DS19444	0.585201	0.557725	0.564888
fSkin_fibro_scalp	DS19449	0.617906	0.591033	0.59656
fSkin_fibro_abdomen	DS19558	0.569918	0.543107	0.549372
fSkin_fibro_abdomen	DS19561	0.616711	0.588839	0.595966
fMuscle_leg	DS19643	0.570585	0.544131	0.549781
fMuscle_arm	DS19646	0.551422	0.521607	0.53043
fMuscle_back	DS19648	0.58681	0.55877	0.566061
fSkin_fibro_upper_back	DS19696	0.576241	0.546827	0.552749
fSkin_fibro_upper_back	DS19706	0.608487	0.579087	0.584067
fSkin_fibro_bicep_R	DS19745	0.607221	0.57723	0.585752
fSkin_fibro_bicep_R	DS19761	0.575586	0.546385	0.555456
T_47D	DS19790	0.559526	0.540516	0.561928
T_47D	DS19794	0.560787	0.568943	0.590731
fSkin_fibro_bicep_L	DS19857	0.567244	0.537403	0.544366
fSkin_fibro_bicep_L	DS19867	0.572491	0.542547	0.550961
fSkin_fibro_leg_R_quad	DS19943	0.5934	0.560301	0.570174
fSkin_fibro_leg_R_quad	DS19948	0.571472	0.542255	0.552223
fKidney_renal_cortex	DS20018	0.628903	0.595114	0.605223
fKidney_renal_pelvis	DS20022	0.626933	0.592779	0.603402
fKidney_renal_cortex	DS20024	0.639253	0.60516	0.617629
fKidney_renal_pelvis	DS20027	0.642382	0.609043	0.62052
fSkin_fibro_leg_L_quad	DS20046	0.581964	0.552273	0.557751
fSkin_fibro_leg_L_quad	DS20056	0.56696	0.537524	0.543548
fTestes	DS20170	0.584776	0.556597	0.564924
fBrain	DS20221	0.622559	0.598813	0.604965
fBrain	DS20226	0.6279	0.604967	0.610775
fBrain	DS20231	0.599987	0.577119	0.584728
fMuscle_leg	DS20239	0.651164	0.633265	0.63764
fMuscle_trunk	DS20242	0.619433	0.595819	0.604995
fMuscle_back	DS20244	0.593906	0.568485	0.57577
Psoas_Muscle	DS20325	0.647731	0.633049	0.64205
fThymus	DS20335	0.518604	0.487654	0.495388
fThymus	DS20341	0.593726	0.571893	0.579387
fAdrenal	DS20343	0.547712	0.524424	0.530817
fStomach	DS20349	0.581221	0.549684	0.561539
fSpinal_cord	DS20351	0.70117	0.677652	0.686141
fKidney_renal_pelvis	DS20448	0.610542	0.577759	0.588905
LHCN_M2	DS20485	0.535873	0.515892	0.518599
M059J	DS20493	0.608251	0.559417	0.589998
M059J	DS20497	0.5791	0.537434	0.560434
MSC	DS20514	0.60945	0.583007	0.59079
MSC	DS20518	0.576078	0.549887	0.556387
fSpinal_cord	DS20530	0.60433	0.580432	0.589575
LHCN_M2_D4	DS20534	0.527798	0.505849	0.507356
fMuscle_trunk	DS20544	0.580286	0.55245	0.558668
fStomach	DS20546	0.581448	0.54991	0.560676
LHCN_M2	DS20548	0.550993	0.530245	0.536729
fKidney	DS20564	0.589771	0.558249	0.565031
fKidney_renal_cortex	DS20568	0.61644	0.5837	0.593767
fKidney_renal_pelvis	DS20570	0.623002	0.588789	0.598419
LHCN_M2_D4	DS20647	0.583879	0.561919	0.56319
MSC	DS20671	0.512984	0.484191	0.494874
Small_Intestine_Mucosa	DS20770	0.574739	0.537255	0.54121
fBrain	DS20780	0.629596	0.607061	0.613887
fMuscle_back	DS20789	0.601988	0.57595	0.581703
fMuscle_leg	DS20797	0.586145	0.558434	0.564598
RPMI_7951	DS20904	0.545843	0.518759	0.52543
RPMI_7951	DS20909	0.578864	0.551399	0.562817
fKidney_R	DS20951	0.617009	0.582399	0.591262
fSpinal_cord	DS20956	0.604141	0.578192	0.587449
SK-N-DZ+RA (3 days)	DS21417	0.539726	0.51418	0.541466
vHMEC	DS18406	0.615826	0.588979	0.599592
SK-N-DZ+RA (3 days)	DS21405	0.525406	0.503923	0.53803
SKNDZ	DS21399	0.600816	0.578351	0.619235
SKNDZ	DS21387	0.61547	0.594374	0.629256
Skin_Melanocytes	DS19662	0.536358	0.510083	0.50938
Skin_Melanocytes	DS18590	0.625946	0.604164	0.606962
Skin_Keratinocytes	DS18692	0.576044	0.55616	0.562918
Pancreas	DS20753	0.521283	0.488365	0.493659
Ovary	DS20827	0.511521	0.482433	0.498109
iPS_19_11	DS15153	0.76821	0.752327	0.759525
Heart	DS20383	0.524545	0.495584	0.510184
MSC	DS21042	0.510821	0.479864	0.488362
Stomach_Mucosa	DS20260	0.563989	0.534388	0.54086
fThymus	DS19675	0.492128	0.460667	0.46728
fStomach	DS20791	0.559498	0.525493	0.539358
fStomach	DS20079	0.576078	0.542121	0.556368
fStomach	DS19933	0.582893	0.55047	0.563877
fSpinal_cord	DS19260	0.584181	0.55923	0.569946
fPlacenta	DS20346	0.641549	0.612231	0.625412
fPlacenta	DS21111	0.574645	0.541635	0.551856
fPlacenta	DS20793	0.569495	0.533834	0.541138
fOvary	DS17445	0.613804	0.59054	0.606772
fMuscle_arm	DS19439	0.552675	0.524171	0.53133
fMuscle_leg	DS19382	0.553177	0.52308	0.532871
fLung_R	DS21328	0.586846	0.554203	0.55973
fLung_L	DS21334	0.578067	0.544423	0.550584
fKidney_R	DS20917	0.607308	0.573779	0.581504
fKidney_R	DS21340	0.619059	0.58736	0.596893
fKidney_R	DS21044	0.576255	0.542942	0.550201
fKidney_renal_cortex	DS20445	0.623392	0.591906	0.599736
fKidney_L	DS20920	0.604048	0.571436	0.578333
fKidney_L	DS21344	0.598506	0.565358	0.578135
fKidney_L	DS20953	0.612994	0.578387	0.58719
fKidney	DS21096	0.652342	0.621509	0.630096
fKidney	DS20987	0.591471	0.555844	0.566316
fAdrenal	DS19583	0.558214	0.531968	0.54179
fAdrenal	DS19395	0.556794	0.531679	0.539037
CD34	DS12734	0.569652	0.542214	0.550922
CD8	DS17885	0.705501	0.695589	0.706025
CD4	DS17212	0.630042	0.603131	0.620137
fKidney	DS20786	0.65557	0.625182	0.631957
fMuscle_back	DS21048	0.555425	0.527036	0.534376
fKidney	DS20988	0.593186	0.55843	0.57057
Namalwa + Sendai virus_2h	DS22648	0.528118	0.480195	0.514136
Namalwa_0	DS22816	0.534555	0.48777	0.517684
Namalwa + Sendai virus_2h	DS22823	0.608841	0.569562	0.602634
MCF10a_ER_SRC_24h_Tam	DS22985	0.598291	0.59359	0.592338
MCF10a_ER_SRC_control	DS22991	0.57008	0.559511	0.556164
RPMI_8226	DS22919	0.598519	0.533214	0.562274
NCI_H460	DS23107	0.465195	0.453871	0.476486
NCI_H460	DS23114A	0.491004	0.474588	0.497329
SJCRH30	DS23117	0.552917	0.502164	0.50339
SJCRH30	DS23123A	0.603276	0.548033	0.533793
SK_MEL_5	DS23131	0.541366	0.51701	0.502432
SK_MEL_5	DS23137	0.497915	0.472167	0.470921
fRetina	DS23179	0.657853	0.628954	0.632417
fRetina	DS23286	0.524269	0.497139	0.50899
fRetina	DS23341	0.685607	0.665009	0.667409
fRetina	DS23368A	0.772375	0.761524	0.763037
ELF_1	DS23373	0.78307	0.777185	0.781916
ELF_1	DS23378	0.560284	0.535277	0.542705
HT_1080	DS23466	0.579316	0.55901	0.563457
HT_1080	DS23472	0.626793	0.605662	0.611877
KBM7	DS23530	0.501002	0.471254	0.488978
KBM7	DS23535	0.526388	0.499204	0.50437
Brain_hippocampus	DS23541	0.72182	0.711157	0.713223
Brain_Cerebellar_Cortex	DS23545	0.521111	0.48449	0.494164
EH	DS23553	0.566701	0.538374	0.54036
EH	DS23559	0.564705	0.533373	0.538831
MCF10a_ER_SRC_6h_Tam/Washout 18 h	DS22980	0.626651	0.626304	0.62216
Cerebellar_Cortex	DS23661A	0.449016	0.415512	0.427054
fBrain	DS23813A	0.657039	0.632841	0.639619
fEye	DS23833A	0.613132	0.578982	0.588876
EL	DS23825A	0.626075	0.592704	0.602227
EL	DS23819A	0.554232	0.521184	0.529075
Brain_Globus_Pallidus	DS23951A	0.524058	0.498675	0.506889
Globus_Pallidus	DS23947A	0.494702	0.461512	0.471708
fLung	DS23983C	0.630934	0.602183	0.608449
Caki2	DS24211A	0.511827	0.494314	0.514666
Caki2	DS24205A	0.457044	0.432244	0.446441
SJSA1	DS24241A	0.45249	0.422076	0.4352
SJSA1	DS24235A	0.515391	0.484235	0.48069
fKidney	DS21924A	0.648879	0.625074	0.638447
fKidney_L	DS21928A	0.589169	0.560223	0.577724
CD34_T0	DS24044A	0.567713	0.536451	0.541628
CD34_T8	DS24094A	0.496526	0.463312	0.474576
G401	DS24154A	0.476486	0.44063	0.48251
fLung	DS24360A	0.57754	0.54012	0.549799
ACHN	DS24547A	0.501239	0.495714	0.491588
Brain_Putamen	DS24571A	0.5557	0.525449	0.530253
Daoy	DS24567A	0.757565	0.743216	0.733216
Daoy	DS24561A	0.587446	0.553574	0.552633
CD34_T15	DS24190A	0.465936	0.429321	0.447404
MG63	DS24640A	0.562378	0.538781	0.519026
MG63	DS24634A	0.550573	0.524832	0.525042
fBrain	DS24711A	0.578303	0.552432	0.563075
H4	DS24930A	0.610985	0.555994	0.598669
fStomach	DS24733A	0.588923	0.548829	0.559496
fHeart	DS24731A	0.586223	0.550853	0.561177
fEye	DS24728A	0.622014	0.589341	0.597732
fLung	DS24726A	0.550514	0.511026	0.516581
fUmbilical_cord	DS24722A	0.580072	0.539698	0.550413
fEye	DS24796A	0.636136	0.605499	0.613955
HeLaS3	DS24790A	0.539799	0.490399	0.502741
HeLaS3	DS24785A	0.517683	0.478357	0.487177
fBrain	DS24775A	0.628348	0.599978	0.61027
A172	DS24744A	0.505935	0.506464	0.552674
A172	DS24719A	0.487033	0.478546	0.512665
HepG2	DS24845A	0.539334	0.516042	0.529548
HepG2	DS24838A	0.634003	0.608253	0.616786
fTongue	DS24835A	0.562068	0.529508	0.536607
fSpinal_cord	DS24833A	0.639974	0.6173	0.628391
fTongue	DS24808A	0.622084	0.593012	0.59779
fTongue	DS24888A	0.625149	0.59621	0.602967
fBrain	DS24872A	0.646587	0.627249	0.634945
L1S8	DS25067A	0.589841	0.563293	0.555241
L1S8	DS25072A	0.520025	0.49388	0.489993
HT29	DS25119A	0.56503	0.529901	0.552982
CD34_T17	DS24228A	0.493855	0.482334	0.47211
CD34_T4	DS24074A	0.614662	0.583578	0.596995
CD34_T17	DS24222A	0.468186	0.436315	0.444035
PC3	DS25129C	0.594329	0.576246	0.524916
AL	DS24015C	0.534346	0.496968	0.505803
CD34_T4	DS25687A	0.621607	0.59101	0.602162
CD34_T8	DS25769A	0.546458	0.511024	0.526631
CD34_T8	DS25762A	0.516621	0.479362	0.489836
CD34_T6	DS25729A	0.608438	0.579978	0.595158
CD34_T6	DS25730A	0.592099	0.557868	0.571164
CD34_T18	DS25969A	0.478927	0.449616	0.462304
PGP1_fibroblast	DS26113A	0.627566	0.59803	0.607734
PGP1_iPSC	DS26351A	0.659406	0.624706	0.648006
PGP1_fibroblast	DS26347A	0.587557	0.555855	0.562496
ELR	DS26318A	0.584927	0.557703	0.560604
ELR	DS26313A	0.593646	0.559507	0.57251
CD34_T0	DS26444A	0.535783	0.50157	0.501006
AL	DS26410A	0.578152	0.542397	0.541947
PGP1_iPSC	DS26455A	0.697925	0.664548	0.690754
bipolar_neuron	DS26986A	0.631912	0.5929	0.610987
bipolar_neuron	DS26980A	0.624952	0.585053	0.605808
PC9	DS27166A	0.455143	0.44497	0.448966
PC9	DS27163A	0.486005	0.475431	0.478197
MM_1S	DS27522A	0.487985	0.473509	0.472032
fHeart	DS23853E	0.566106	0.533164	0.548442
fRetina	DS23339E	0.608396	0.576946	0.583753
fKidney	DS23873E	0.594686	0.560924	0.569989
ACHN	DS24471A	0.513417	0.502595	0.510027
NCI_H226	DS21935A	0.56854	0.506562	0.548436
Karpas_422	DS27648A	0.476298	0.443969	0.465833
Karpas_422	DS27641A	0.486918	0.450802	0.477338
A673	DS27667A	0.591817	0.580443	0.582908
Oci_Ly_7	DS27687A	0.495349	0.455706	0.476585
A673	DS27751A	0.51854	0.501414	0.499859
fKidney	DS24709A	0.680658	0.654282	0.662466
renal_cell_carcinoma	DS26693A	0.563305	0.542632	0.533999
fHeart	DS24812A	0.532416	0.498433	0.511458
fHeart	DS24799A	0.54634	0.50907	0.519988
renal_cell_carcinoma	DS26692B	0.540725	0.517774	0.513152
podocytes	DS26685	0.610298	0.534553	0.538791
fSpinal_cord	DS24886A	0.549232	0.52533	0.535256
Brain_Mid_Frontal_Gyrus	DS28617A	0.514391	0.488907	0.49415
NCI_H226	DS21975C	0.54463	0.496914	0.533848
Oci_Ly_7	DS29219C	0.527506	0.492443	0.51546
Trophoblast	DS30587A	0.581834	0.55309	0.554861
Trophoblast	DS30582A	0.557764	0.525528	0.524366
Trophoblast	DS30557A	0.578936	0.543396	0.542405
Trophoblast	DS31397A	0.580091	0.537092	0.540428
Dendritic_cells_C51	DS31642A	0.529198	0.497636	0.503327
PC3	DS25027C	0.587801	0.559769	0.523396
RPMI_8226	DS22913C	0.632205	0.57466	0.598216
neuronal	DS32096A	0.746352	0.728142	0.73627
HT29	DS25113C	0.495357	0.461959	0.479545
fBrain	DS23849C	0.617514	0.600084	0.609668
G401	DS24147C	0.516591	0.482436	0.532218
neuronal	DS32047A	0.640517	0.610546	0.624906
RuES2_cms	DS32566A	0.663632	0.635539	0.652357
hepatocytes	DS32057A	0.77192	0.762861	0.767494
kidney_tubular	DS27824	0.569779	0.544243	0.546749
HT29	DS34646A	0.535117	0.492475	0.522816
LoVo	DS34628A	0.57663	0.548956	0.542311
CEC	DS34574A	0.533536	0.499162	0.511162
H9_AzH_G2M	DS34890A	0.662817	0.635852	0.653063
H9_AzL_S	DS34885A	0.64638	0.610018	0.633006
H9_DN3_early	DS34872A	0.649855	0.618074	0.632845
H9_KO2_late	DS34866A	0.645855	0.610755	0.630632
Dendritic_cells_C190	DS35823A	0.78561	0.784619	0.782558
Trophoblast	DS35787A	0.655279	0.630307	0.639169
Trophoblast	DS35782S	0.615936	0.592342	0.597476
786_O	DS37199	0.5587	0.550342	0.495072
renal_cell_carcinoma	DS37974	0.600777	0.578995	0.584165
renal_cell_carcinoma	DS37973	0.595468	0.575499	0.579917
kidney_tubular	DS37971	0.602556	0.578341	0.57297
kidney_tubular	DS37969	0.565957	0.538686	0.535339
Trophoblast	DS35778S	0.596752	0.571826	0.580246
fPlacenta	DS37102S	0.568656	0.533998	0.543693
RuES2_cms	DS37250A	0.691386	0.667208	0.680625
fRightVentricle	DS37455A	0.572234	0.536903	0.544765
fLeftVentricle	DS37450A	0.558555	0.524372	0.532186
fHeart	DS37401A	0.576951	0.542757	0.551054
fHeart	DS37473A	0.569229	0.537074	0.547967
fLeftAtrium	DS37460A	0.57403	0.538734	0.54814
786_O	DS27192	0.568196	0.533987	0.493015
kidney_tubular	DS26689	0.588708	0.563479	0.567817
fLeftVentricle	DS37292S	0.580477	0.545848	0.554031
SW_480	DS37546A	0.536217	0.502	0.509494
CEC	DS37513A	0.555046	0.526365	0.535075
glomeruli	DS39386	0.582515	0.558819	0.554262
SW_480	DS38592A	0.580096	0.547513	0.547763
HT29	DS38587A	0.580762	0.55087	0.563955
fPlacenta	DS38790A	0.584373	0.545166	0.557022
H9_AzL_S	DS39293A	0.613922	0.576281	0.594277
HAP1	DS39509A	0.51353	0.491678	0.483768
HAP1	DS39502A	0.517646	0.496444	0.487895
RKO	DS40362	0.523436	0.499928	0.516519
fHeartFibroblasts	DS39481A	0.588804	0.56216	0.560701
RKO	DS44414	0.540766	0.519545	0.531391
fLeftVentricle	DS44708A	0.540897	0.507527	0.514265
HepG2	DS7768	0.581554	0.551189	0.583344
GM06990	DS7784	0.542638	0.513782	0.542153
hTH2	DS7842	0.549962	0.52214	0.546518
K562	DS52908H	0.78637	0.756059	0.792284
HK_2	DS56256A	0.688455	0.676301	0.676314
HK_2	DS56257A	0.679541	0.665084	0.668315
H9_hESC	DS39598C	0.844608	0.838885	0.843308
DE	DS39603C	0.833373	0.826298	0.830622
H9_hESC	DS55945A	0.866427	0.862667	0.864126
NPC	DS55951A	0.870458	0.867242	0.868499
DE	DS55923A	0.847389	0.840953	0.844284
ISL1	DS55938A	0.840916	0.837918	0.838721
limb	DS38801B	0.851686	0.84722	0.849575
fPlacenta	DS39148B	0.810559	0.805756	0.808971
fBone_arm_left	DS39408B	0.835571	0.832089	0.833893
fBone_arm_right	DS39410B	0.798441	0.791286	0.794651
fBone_leg_left	DS39413A	0.790166	0.781894	0.786537
fBone_leg_right	DS39417A	0.800013	0.792374	0.796903
fKidney	DS23388A	0.850983	0.847446	0.850468
fKidney	DS24714A	0.800358	0.787514	0.792699
fKidney	DS24801A	0.81951	0.80938	0.812471
fLung	DS24806A	0.786389	0.770771	0.77485
fKidney	DS24814A	0.812131	0.801671	0.806808
fUmbilical_cord	DS24820A	0.772708	0.760929	0.768146
fBone_femur	DS36206B	0.816342	0.811006	0.814102
fLiver	DS37372C	0.833258	0.834594	0.836485
fPlacenta	DS37386C	0.822694	0.819126	0.821647
fPlacenta	DS37716C	0.822058	0.817494	0.821035
